# The oncogenic Kaposi’s sarcoma-associated herpesvirus encodes a mimic of the tumor suppressive miR-15/16 miRNA family

**DOI:** 10.1101/660811

**Authors:** Kylee Morrison, Mark Manzano, Kevin Chung, Matthew J. Schipma, Elizabeth T. Bartom, Eva Gottwein

## Abstract

Many tumor viruses encode oncogenes of cellular origin. Here, we report the first instance of an oncoviral mimic of a cellular tumor suppressor. The Kaposi’s sarcoma-associated herpesvirus (KSHV) miRNA miR-K6-5p shares sequence similarity to the tumor suppressive cellular miR-15/16 miRNA family. We show that miR-K6-5p inhibits cell cycle progression, a hallmark function of miR-16. miR-K6-5p regulates conserved miR-15/16 targets, including many cell cycle regulators. Inhibition of miR-K6-5p in KSHV-transformed B cells conferred a significant growth advantage. Altogether, our data show that KSHV encodes a functional mimic of the miR-15/16 miRNA family. While it is exceedingly well established that oncogenic viruses encode oncogenes of cellular origin, this is the first example of an oncogenic virus that encodes a viral mimic of a cellular tumor suppressor. Encoding a tumor suppressive miRNA could help KSHV balance viral oncogene expression and thereby avoid severe pathogenesis in the healthy host.
