## Supplementary material for "The oncogenic Kaposi’s sarcoma-associated herpesvirus encodes a mimic of the tumor suppressive miR-15/16 miRNA family": Table S2

### Sheet: TS_Top250_DAVID_Pathway
Table S2. DAVID Pathway analysis of the Top250 Targetscan predicted mRNA targets of miR-15/16 family miRNAs. Genes that contribute to the observed enrichments in cell-cycle related terms were selected and included in the heatmap shown in Fig. 2G. Panel A: Analysis for biological pathways, i.e. "GOTERM_BP_DIRECT". Panel B: Analysis for molecular functions "GOTERM_MF_DIRECT". Panel C: Analysis for …
Table S2 A: Analysis for GOTERM_BP_DIRECT
Category	Term	Count	%	PValue	Genes	List Total	Pop Hits	Pop Total	Fold Enrichment	Bonferroni	Benjamini	FDR	Included in Heatmap
GOTERM_BP_DIRECT	GO:0051301~cell division	14	5.66802	0.000771864	PARD6B, SEPT2, GNAI3, CDC14A, ARPP19, HMGA2, CDC27, TACC1, CDC25A, CCND3, IST1, ANXA11, TUBA1A, CDCA4	222	350	16792	3.02559	0.660753	0.660753	1.26421	Yes
GOTERM_BP_DIRECT	GO:0006468~protein phosphorylation	15	6.07287	0.00294734	CDK17, SGK1, PDK4, CDK8, PIM1, MKNK1, NEK10, STRADB, DYRK1B, MAP3K9, MAPK8, TLK1, IKBKB, MYLK, AKT3	222	456	16792	2.48815	0.983955	0.873332	4.74705
GOTERM_BP_DIRECT	GO:0045893~positive regulation of transcription, DNA-templated	16	6.47773	0.0034702	MMS19, BTRC, UBE2V1, ZBTB16, MYBL1, HMGA2, HMGA1, ATXN7L3, YWHAH, DYRK1B, RFX3, MYB, IKBKB, WNT7A, INSR, SETD3	222	515	16792	2.34997	0.992302	0.802545	5.56674
GOTERM_BP_DIRECT	GO:0007018~microtubule-based movement	6	2.42915	0.00429963	KIF23, DYNC1I1, KIF1B, KIF5A, KIF21A, SH3GL2	222	81	16792	5.60294	0.9976	0.778673	6.85347
GOTERM_BP_DIRECT	GO:0000122~negative regulation of transcription from RNA polymerase II promoter	19	7.69231	0.0069927	USP3, SMAD7, CPEB3, TFCP2L1, E2F7, RYBP, CBX4, ZBTB16, HMGA2, ACVR2B, PHF19, SALL4, TENM2, PTH, VEGFA, SMURF2, TGIF2, RARB, MYB	222	720	16792	1.99605	0.999946	0.859821	10.9188
GOTERM_BP_DIRECT	GO:0007049~cell cycle	9	3.64372	0.00812135	PARD6B, GNAI3, SEPT2, CCND3, DMTF1, ANXA11, PIM1, TLK1, TACC1	222	217	16792	3.13713	0.999989	0.850837	12.5724	Yes
GOTERM_BP_DIRECT	GO:0045944~positive regulation of transcription from RNA polymerase II promoter	23	9.31174	0.0102832	PLAG1, FOSL2, SMAD7, E2F7, CDK8, DLL1, MYBL1, HMGA2, MAFK, HMGA1, MAMSTR, EYA1, SALL4, MEOX2, PTH, VEGFA, RFX3, RARB, IKBKB, MYB, WNT7A, SETD3, IHH	222	981	16792	1.77341	0.999999	0.873472	15.6597
GOTERM_BP_DIRECT	GO:0007017~microtubule-based process	4	1.61943	0.0116649	DYNLL2, NEK10, PAFAH1B1, TUBA1A	222	36	16792	8.4044	1	0.871697	17.5789
GOTERM_BP_DIRECT	GO:0007212~dopamine receptor signaling pathway	3	1.21457	0.0122245	GNAI3, ARPP19, NSG1	222	13	16792	17.4553	1	0.852407	18.3444
GOTERM_BP_DIRECT	GO:0021819~layer formation in cerebral cortex	3	1.21457	0.0122245	CDK5R1, RELN, PAFAH1B1	222	13	16792	17.4553	1	0.852407	18.3444
GOTERM_BP_DIRECT	GO:0042787~protein ubiquitination involved in ubiquitin-dependent protein catabolic process	7	2.83401	0.0158517	ARIH1, AREL1, CACUL1, UBE4B, RNF24, SMURF2, CDC27	222	153	16792	3.46064	1	0.893224	23.147
GOTERM_BP_DIRECT	GO:0032147~activation of protein kinase activity	4	1.61943	0.0212726	ACVR2B, VEGFA, STRADB, INSR	222	45	16792	6.72352	1	0.935212	29.8324
GOTERM_BP_DIRECT	GO:0042552~myelination	4	1.61943	0.0225411	SCN2A, QKI, SCN8A, ACSBG1	222	46	16792	6.57736	1	0.930044	31.3159
GOTERM_BP_DIRECT	GO:0030705~cytoskeleton-dependent intracellular transport	3	1.21457	0.0229681	KIF1B, KIF5A, TUBA1A	222	18	16792	12.6066	1	0.918106	31.8086
GOTERM_BP_DIRECT	GO:1900248~negative regulation of cytoplasmic translational elongation	2	0.809717	0.0261496	CPEB2, CPEB3	222	2	16792	75.6396	1	0.929332	35.3765
GOTERM_BP_DIRECT	GO:0090402~oncogene-induced cell senescence	2	0.809717	0.0261496	HMGA2, HMGA1	222	2	16792	75.6396	1	0.929332	35.3765
GOTERM_BP_DIRECT	GO:0045664~regulation of neuron differentiation	3	1.21457	0.0280373	EYA1, CDK5R1, YWHAH	222	20	16792	11.3459	1	0.929645	37.4098
GOTERM_BP_DIRECT	GO:0040008~regulation of growth	4	1.61943	0.0325489	ZMAT3, SOCS6, DLL1, HMGA2	222	53	16792	5.70865	1	0.944723	42.0285	Yes
GOTERM_BP_DIRECT	GO:0019886~antigen processing and presentation of exogenous peptide antigen via MHC class II	5	2.02429	0.0332437	KIF23, DYNC1I1, DYNLL2, KIF5A, SH3GL2	222	92	16792	4.11085	1	0.938225	42.7107
GOTERM_BP_DIRECT	GO:0000086~G2/M transition of mitotic cell cycle	6	2.42915	0.0349311	BTRC, ARPP19, CHEK1, PAFAH1B1, TUBA1A, CDC25A	222	137	16792	3.31268	1	0.937052	44.3362	Yes
GOTERM_BP_DIRECT	GO:0000209~protein polyubiquitination	7	2.83401	0.035059	ARIH1, FBXW7, BTRC, UBE4B, RNF24, UBE2V1, SMURF2	222	184	16792	2.87759	1	0.927898	44.4577
GOTERM_BP_DIRECT	GO:0043066~negative regulation of apoptotic process	12	4.8583	0.0388244	AREL1, VEGFA, PIM1, CBX4, MAPK8, AGO4, RARB, HMGA2, IKBKB, WNT7A, HIGD1A, IHH	222	455	16792	1.99489	1	0.937455	47.923
GOTERM_BP_DIRECT	GO:0035986~senescence-associated heterochromatin focus assembly	2	0.809717	0.038968	HMGA2, HMGA1	222	3	16792	50.4264	1	0.929337	48.051
GOTERM_BP_DIRECT	GO:0072014~proximal tubule development	2	0.809717	0.038968	AQP11, DLL1	222	3	16792	50.4264	1	0.929337	48.051
GOTERM_BP_DIRECT	GO:0046856~phosphatidylinositol dephosphorylation	3	1.21457	0.0393584	SYNJ1, TMEM55B, TMEM55A	222	24	16792	9.45495	1	0.922327	48.3976
GOTERM_BP_DIRECT	GO:0035335~peptidyl-tyrosine dephosphorylation	5	2.02429	0.041765	EYA1, CDC14A, PTPN3, PTPRR, CDC25A	222	99	16792	3.82018	1	0.925491	50.4869
GOTERM_BP_DIRECT	GO:0043406~positive regulation of MAP kinase activity	4	1.61943	0.0426789	FLT3, VEGFA, NEK10, HTR2A	222	59	16792	5.12811	1	0.921471	51.2592
GOTERM_BP_DIRECT	GO:0008284~positive regulation of cell proliferation	12	4.8583	0.0449876	CRKL, TNFSF13B, CACUL1, CNOT6L, FLT3, VEGFA, DLL1, RARB, CARM1, INSR, HTR2A, PURA	222	466	16792	1.9478	1	0.924054	53.1602	Yes
Table S2 B: Analysis for GOTERM_MF_DIRECT
Category	Term	Count	%	PValue	Genes	List Total	Pop Hits	Pop Total	Fold Enrichment	Bonferroni	Benjamini	FDR	Included in Heatmap
GOTERM_MF_DIRECT	GO:0005515~protein binding	144	58.2996	0.000519871	MMS19, SNCG, SEPT2, VAPB, C16ORF72, BTRC, CBX4, WDR82, KIAA1328, MAP3K9, MED26, NSG1, TLK1, INSR, CDCA4, RBMS1, RECK, PLD1, ATG9A, CHAC1, KIF5A, PTPRR, PIM1, SOCS6, VTI1B, DLL1, TACC1, VEGFA, TBRG1, RNF24, MAPK8, VAMP1, SH3GL2, PAM, CDK5R1, GNAI3, LITAF, CACUL1, MIPOL1, ELL, FAM122A, GSTCD, UBE2V1, CHEK1, ARIH1, FBXW7, CNOT6L, BTF3, AXIN2, CDC37L1, ZNF622, PARD6B, PHACTR2, PTPN3, SMAD7, RYBP, MAF…	228	8785	16881	1.21362	0.198286	0.198286	0.729035
GOTERM_MF_DIRECT	GO:0004674~protein serine/threonine kinase activity	15	6.07287	0.000590222	STK33, CDK17, SGK1, CDK8, PIM1, MKNK1, NEK10, CHEK1, ACVR2B, DYRK1B, MAP3K9, MAPK8, TLK1, IKBKB, AKT3	228	376	16881	2.9537	0.221914	0.117908	0.827309
GOTERM_MF_DIRECT	GO:0004672~protein kinase activity	13	5.26316	0.00349381	STK33, CDK5R1, CDK17, MAP3K9, DYRK1B, PDK4, CDK8, NEK10, MKNK1, CHEK1, STRADB, IKBKB, AKT3	228	359	16881	2.6811	0.774056	0.39093	4.80547
GOTERM_MF_DIRECT	GO:0001135~transcription factor activity, RNA polymerase II transcription factor recruiting	3	1.21457	0.00477886	DMTF1, MYBL1, MYB	228	8	16881	27.7648	0.869435	0.398886	6.51834
GOTERM_MF_DIRECT	GO:0005524~ATP binding	33	13.3603	0.00577244	KIF23, STK33, CDK17, MKNK1, CHEK1, HELZ, ACSBG1, IARS, MAP3K9, TLK1, KIF21A, INSR, AKT3, SGK1, FLT3, KIF5A, UBE4B, PDK4, PIM1, CDK8, NEK10, STRADB, AK4, UBE2Q1, EPHA7, ACVR2B, KIF1B, DYRK1B, MAPK8, SCN8A, IKBKB, IPPK, MYLK	228	1495	16881	1.63432	0.914599	0.388646	7.82302
GOTERM_MF_DIRECT	GO:0004712~protein serine/threonine/tyrosine kinase activity	4	1.61943	0.00677506	SGK1, ACVR2B, DYRK1B, RELN	228	29	16881	10.2123	0.944379	0.382164	9.12241
GOTERM_MF_DIRECT	GO:0000900~translation repressor activity, nucleic acid binding	3	1.21457	0.00754536	CPEB2, CPEB3, PURA	228	10	16881	22.2118	0.960003	0.368621	10.1091
GOTERM_MF_DIRECT	GO:0004693~cyclin-dependent protein serine/threonine kinase activity	4	1.61943	0.0105635	CDK5R1, CDK17, CCND3, CDK8	228	34	16881	8.71053	0.989039	0.431168	13.8802	Yes
GOTERM_MF_DIRECT	GO:0061630~ubiquitin protein ligase activity	8	3.23887	0.0134067	RFWD2, ARIH1, CACUL1, BTRC, RNF24, UBE2V1, SMURF2, TMEM189	228	187	16881	3.16746	0.996774	0.471323	17.2977
GOTERM_MF_DIRECT	GO:0046332~SMAD binding	4	1.61943	0.0199508	IPO7, SMURF2, HMGA2, PURA	228	43	16881	6.88739	0.999809	0.575347	24.6908
GOTERM_MF_DIRECT	GO:0008017~microtubule binding	8	3.23887	0.0225791	KIF23, DYNC1I1, KIF1B, VAPB, KIF5A, PAFAH1B1, KIF21A, ARL3	228	208	16881	2.84767	0.999939	0.5862	27.4833
GOTERM_MF_DIRECT	GO:0003777~microtubule motor activity	5	2.02429	0.0227549	KIF23, DYNC1I1, KIF1B, KIF5A, KIF21A	228	80	16881	4.62747	0.999944	0.557455	27.6666
GOTERM_MF_DIRECT	GO:0004725~protein tyrosine phosphatase activity	5	2.02429	0.0459871	EYA1, CDC14A, PTPN3, PTPRR, CDC25A	228	100	16881	3.70197	1	0.785424	48.4408
Table S2 C: Analysis for KEGG_PATHWAY
Category	Term	Count	%	PValue	Genes	List Total	Pop Hits	Pop Total	Fold Enrichment	Bonferroni	Benjamini	FDR	Included in Heatmap
KEGG_PATHWAY	hsa05221:Acute myeloid leukemia	6	2.42915	0.000989638	FLT3, PIM1, RUNX1T1, ZBTB16, IKBKB, AKT3	96	56	6879	7.67746	0.151565	0.151565	1.19587
KEGG_PATHWAY	hsa04914:Progesterone-mediated oocyte maturation	7	2.83401	0.00121562	GNAI3, CPEB2, CPEB3, MAPK8, CDC27, AKT3, CDC25A	96	87	6879	5.76545	0.182836	0.0960287	1.4671
KEGG_PATHWAY	hsa05200:Pathways in cancer	13	5.26316	0.00752352	GNAI3, FLT3, RUNX1T1, ZBTB16, WNT2B, CRKL, VEGFA, MAPK8, RARB, IKBKB, AXIN2, WNT7A, AKT3	96	393	6879	2.37031	0.714532	0.341556	8.7678
KEGG_PATHWAY	hsa04120:Ubiquitin mediated proteolysis	7	2.83401	0.0114186	RFWD2, FBXW7, BTRC, UBE4B, SMURF2, CDC27, UBE2Q1	96	137	6879	3.66127	0.851385	0.379108	13.0244
KEGG_PATHWAY	hsa04910:Insulin signaling pathway	7	2.83401	0.0118078	CRKL, FASN, MKNK1, MAPK8, IKBKB, INSR, AKT3	96	138	6879	3.63474	0.860787	0.325882	13.4396
KEGG_PATHWAY	hsa04390:Hippo signaling pathway	7	2.83401	0.0177524	PARD6B, YWHAH, CCND3, BTRC, AXIN2, WNT7A, WNT2B	96	151	6879	3.32181	0.948869	0.390771	19.5588
KEGG_PATHWAY	hsa04110:Cell cycle	6	2.42915	0.0280741	YWHAH, CCND3, CDC14A, CHEK1, CDC27, CDC25A	96	124	6879	3.46724	0.991147	0.490987	29.2489	Yes
KEGG_PATHWAY	hsa04310:Wnt signaling pathway	6	2.42915	0.041652	CCND3, BTRC, MAPK8, AXIN2, WNT7A, WNT2B	96	138	6879	3.11549	0.999143	0.586374	40.3661
KEGG_PATHWAY	hsa04024:cAMP signaling pathway	7	2.83401	0.0555177	PLD1, BDNF, GNAI3, GABBR1, HTR4, MAPK8, AKT3	96	198	6879	2.5333	0.999924	0.651291	50.0443
KEGG_PATHWAY	hsa05131:Shigellosis	4	1.61943	0.0581209	CRKL, BTRC, MAPK8, IKBKB	96	64	6879	4.47852	0.999952	0.6299	51.6918
KEGG_PATHWAY	hsa04010:MAPK signaling pathway	8	3.23887	0.0599081	CACNA2D1, BDNF, CRKL, PTPRR, MKNK1, MAPK8, IKBKB, AKT3	96	253	6879	2.26581	0.999965	0.606345	52.7939
KEGG_PATHWAY	hsa05212:Pancreatic cancer	4	1.61943	0.0603448	VEGFA, MAPK8, IKBKB, AKT3	96	65	6879	4.40962	0.999967	0.577268	53.0596
KEGG_PATHWAY	hsa05166:HTLV-I infection	8	3.23887	0.0609357	CCND3, CHEK1, IKBKB, MYB, CDC27, WNT7A, AKT3, WNT2B	96	254	6879	2.25689	0.999971	0.551936	53.4171
KEGG_PATHWAY	hsa04510:Focal adhesion	7	2.83401	0.0647915	CRKL, CCND3, VEGFA, RELN, MAPK8, AKT3, MYLK	96	206	6879	2.43492	0.999985	0.548084	55.6886
KEGG_PATHWAY	hsa04115:p53 signaling pathway	4	1.61943	0.0649109	RFWD2, CCND3, ZMAT3, CHEK1	96	67	6879	4.27799	0.999985	0.524183	55.7574
KEGG_PATHWAY	hsa04114:Oocyte meiosis	5	2.02429	0.0669663	YWHAH, CPEB2, CPEB3, BTRC, CDC27	96	111	6879	3.22776	0.99999	0.512825	56.9246
KEGG_PATHWAY	hsa04920:Adipocytokine signaling pathway	4	1.61943	0.0720501	MAPK8, IKBKB, AKT3, ACSBG1	96	70	6879	4.09464	0.999996	0.518178	59.6914
KEGG_PATHWAY	hsa04722:Neurotrophin signaling pathway	5	2.02429	0.083817	BDNF, CRKL, MAPK8, IKBKB, AKT3	96	120	6879	2.98568	1	0.553942	65.4813
KEGG_PATHWAY	hsa05206:MicroRNAs in cancer	8	3.23887	0.0995912	RECK, KIF23, CRKL, VEGFA, PIM1, HMGA2, IKBKB, CDC25A	96	286	6879	2.00437	1	0.600104	72.0484
