## Supplementary material for "The oncogenic Kaposi’s sarcoma-associated herpesvirus encodes a mimic of the tumor suppressive miR-15/16 miRNA family": Table S4

### Sheet: Table S4A_Oligonucleotides
Primer name	Sequence	Notes
8sK6 sponge into pLCE
4181 K6-sponge-1	TCGAGCCGATGGATTTCCTGCTGCTGAGTTTTGCCGATGGATTTCCTGCTGCTGAGTTTTGCCGATGGATTTCCTGCTGCTGAGTTTGCCGATGGATTTCCTGCTGCTGAT
4182 K6-sponge-2	GTTTTGCCGATGGATTTCCTGCTGCTGAGTTTTGCCGATGGATTTCCTGCTGCTGAGTTTTGCCGATGGATTTCCTGCTGCTGAGTTTGCCGATGGATTTCCTGCTGCTGAT
4183 K6-sponge-3	CAAAACATCAGCAGCAGGAAATCCATCGGCAAACTCAGCAGCAGGAAATCCATCGGCAAAACTCAGCAGCAGGAAATCCATCGGCAAAACTCAGCAGCAGGAAATCCATCGGC
4184 K6-sponge-4	CTAGATCAGCAGCAGGAAATCCATCGGCAAACTCAGCAGCAGGAAATCCATCGGCAAAACTCAGCAGCAGGAAATCCATCGGCAAAACTCAGCAGCAGGAAATCCATCGG
Modified BCL2 reporter cloning
3572 NotI_R_Bcl2	CCCTCGACGAATTCTCTGGCGGCCGCACATTTACTGTTATTAAAACCAGG
3573 XhoI_F_Bcl2	GCGGAAAGATCGCCGTGTAACTCGAGCTTTCTCATGGCTGTCCTTCAGGG
3574 16A_F_Bcl2	GGAATATCCAATCCTCAGCTGCTGTCCTGCC
3575 16A_R_Bcl2	GGCAGGACAGCAGCTGAGGATTGGATATTCC
3576 16B_F_Bcl2	GGAATATCCAATCCTCTGCTGCTGTCCTGCC
3577 16B_R_Bcl2	GGCAGGACAGCAGCAGAGGATTGGATATTCC
3578 16C_F_Bcl2	GGAATATCCAATCCTCAGCTGCTATCCTGCC
3579 16C_R_Bcl2	GGCAGGATAGCAGCTGAGGATTGGATATTCC
3580 16D_F_Bcl2	GGAATATCCAATCCTCTGCTGCTATCCTGCC
3581 16D_R_Bcl2	GGCAGGATAGCAGCAGAGGATTGGATATTCC
3582 16E_F_Bcl2	GGAATATCCAATCCTGTGCTGCTGTCCTGCC
3583 16E_R_Bcl2	GGCAGGACAGCAGCACAGGATTGGATATTCC
3584 16G_F_Bcl2	GGAATATCCAATTATGTGCTGCTGTCCTGCC
3585 16G_R_Bcl2	GGCAGGACAGCAGCACATAATTGGATATTCC
3586 16H_F_Bcl2	GGAATATCCAATTATGTGCTGCTATCCTGCC
3587 16H_R_Bcl2	GGCAGGATAGCAGCACATAATTGGATATTCC
4229 Bcl2 S F	GGAATATCCAATCCGCTGCTGCTATCCTGCC
4230 Bcl2 S R	GGCAGGATAGCAGCAGCGGATTGGATATTCC
1569 BCL2 F	AGTTACTCGAGCTTTCTCATGGCTGTCCTTCAG	outer F primer for BCL2 3'UTR
1570 BCL2 R	AGTTAGCGGCCGCACATTTACTGTTATTAAAACC	outer R primer for BCL2 3'UTR
MYB 3'UTR reporter
3721 MYB DMF	TCGACGAATGGTCTTAGCCTGTAGACATCGACGAAGTATCAGAGGGGCAGTAGAGCTTG
3722 MYB DMR	TTCGTCGATGTCTACAGGCTAAGACCATTCGTCGAAAAAACGTTTTTCATTTGGCATTT
3723 MYB S1F	AAATGAAAAACGTTTTTTCGACGAATGGTCTTAGCCTGTAGA
3724 MYB S1R	TCTACAGGCTAAGACCATTCGTCGAAAAAACGTTTTTCATTT
3725 MYB S2F	GTCTTAGCCTGTAGACATCGACGAAGTATCAGAGGGGCAGTA
3726 MYB S2R	TACTGCCCCTCTGATACTTCGTCGATGTCTACAGGCTAAGAC
CCND1 3'UTR reporter
1571 CCND1 F	AGTTACTCGAGTTTCCCAGAGTCATCTGATTGG
1572 CCND1 R	AGTTAGCGGCCGCACCGGCGCGGTTCTCACGC
1575 mCCND1 m1 F	CTCCATTTTCTTATTGCGCAGCAACCGTTGACTTCCAG
1576 mCCND1 m1 R	CTGGAAGTCAACGGTTGCTGCGCAATAAGAAAATGGAG
1577 mCCND1 m2 F	TCTCTTTCACATTGTTTGCAGCAATTGGAGGATCAGTT
1578 mCCND1 m2 R	AACTGATCCTCCAATTGCTGCAAACAATGTGAAAGAGA
ANLN 3'UTR reporter
4249 5Xho ANLN	GGAAAGATCGCCGTGTAACTCGAGACCGGGAAATTTCCATGCTA
4250 3Not ANLN	CCCTCGACGAATTCTCTGGCGGCCGCGCAGACATTTACAGGTATTT
4224 ANLN MUT F	AAAAGTAAACTGTTATGAACGACGAATGTACTAATAATACTTTG
4225 ANLN MUT R	CAAAGTATTATTAGTACATTCGTCGTTCATAACAGTTTACTTTT
PDCD4 3'UTR reporter
3834 5Xho PDCD4	GGAAAGATCGCCGTGTAACTCGAGATATAAGAACTCTTGCAG
3835 3Not PDCD4	GAATTCTCTGGCGGCCGCTTGGTGTACATTCTTCTAG
3836 PDCD4 DM F	GGGGGTAAAGTTAACGACGATAAACCCCATGTTGGCACGACGAGTTGAGATACTGTG
3837 PDCD4 DM R	CACAGTATCTCAACTCGTCGTGCCAACATGGGGTTTATCGTCGTTAACTTTACCCCC
3838 PDCD4 mut1F	TTAGGGGGTAAAGTTAACGACGATAAACCCCATGTTGGCTGC
3839 PDCD4 mut1R	GCAGCCAACATGGGGTTTATCGTCGTTAACTTTACCCCCTAA
3840 PDCD4 mut2F	CTAAAACCCCATGTTGGCACGACGAGTTGAGATACTGTGCTT
3841 PDCD4 mut2R	AAGCACAGTATCTCAACTCGTCGTGCCAACATGGGGTTTTAG
BCL2L2 3'UTR reporter
3824 5Xho BCL2L2	GGAAAGATCGCCGTGTAACTCGAGAAGTCCAGGGCCAGGTGG
3825 3Not BCL2L2	GAATTCTCTGGCGGCCGCACGATCATTACATATTAC
3826 BCL2L2 mut1F	TATCCAGACCGAGGGCTCACGACGATCTTTCCAGAAAGTGA
3827 BCL2L2 mut1R	TCACTTTCTGGAAAGATCGTCGTGAGCCCTCGGTCTGGATA
3828 BCL2L2 mut2F	CCTTGTGCATTATGCACTACGACGAGCCTCCTGGGCTCTG
3829 BCL2L2 mut2R	CAGAGCCCAGGAGGCTCGTCGTAGTGCATAATGCACAAGG
3830 BCL2L2 mut3F	TTCCAAGGTGCTAAGATACGACGACTCCAATGCTAACTTTC
3831 BCL2L2 mut3R	GAAAGTTAGCATTGGAGTCGTCGTATCTTAGCACCTTGGAA
3832 BCL2L2 mut4F	ATTTGCATTAAGGGGTTTGGACGACTAAAAAAGTTGGAAAACC
3833 BCL2L2 mut4R	GGTTTTCCAACTTTTTTAGTCGTCCAAACCCCTTAATGCAAAT
3951 BCL2L2midWT F	CCTTGTGCATTATGCACTTGCTGCTGCCTCCTGGGCTCTG
3952 BCL2L2midWT R	CAGAGCCCAGGAGGCAGCAGCAAGTGCATAATGCACAAGG
CCND3 3'UTR reporter
3753_CCND3_GibF	AAGGCCAAGAAGGGCGGAAAGATCGCCGTGTAACTCGAGCCCTGGAGAGGCCCTCTGGAG
3754_CCND3_GibR	CGAAGTTATTAGGTCCCTCGACGAATTCTCTGGCGGCCGCACAGTAGGATGATGGTCCTG
3755_CCND3_S1F	TGTGTGATTGACAGCTTTCGACGAGAAGGCTCATTTTAATTT
3756_CCND3_S1R	AAATTAAAATGAGCCTTCTCGTCGAAAGCTGTCAATCACACA
3757_CCND3_S2F	GATCTTTGTGGCCAAGGACGACGAATAGCCTGGGGTGGGGTC
3758_CCND3_S2R	GACCCCACCCCAGGCTATTCGTCGTCCTTGGCCACAAAGATC
CDC25A 3'UTR reporter
4189 5Xho CDC25A F	GGAAAGATCGCCGTGTAACTCGAGGGGCGGCAGGACCAGCCAGCAGC
4190 3Not CDC25A R	GAATTCTCTGGCGGCCGCTTCAGAGCTTCCAACAGTTGG
4191 CDC25A M1F	AGAGAAGTTACACAGAAAACGACGACGCCAAATAGCAAAGAC
4192 CDC25A M1R	GTCTTTGCTATTTGGCGTCGTCGTTTTCTGTGTAACTTCTCT
4193 CDC25A M2F	GGCGCTGTGGTACTGGGCGACGACGAATTTAAGCCAAGAACTGA
4194 CDC25A M2R	TCAGTTCTTGGCTTAAATTCGTCGTCGCCCAGTACCACAGCGCC
BCL7B 3'UTR reporter
3812 5Xho BCL7B	GGAAAGATCGCCGTGTAACTCGAGCACCATCCCGGCCCTCCG
3813 3Not BCL7B	GAATTCTCTGGCGGCCGCTTTAAAAATATTCTATTCAGTGC
3814 BCL7B mut1F	GAATCTCTGGACGGACGACGACGCAGCTTCTGCGAG
3815 BCL7B mut1R	CTCGCAGAAGCTGCGTCGTCGTCCGTCCAGAGATTC
3816 BCL7B mut2F	GGACTGGGGGCCCTCTAGCGACGACTTGGAGGACCTGGGTAG
3817 BCL7B mut2R	CTACCCAGGTCCTCCAAGTCGTCGCTAGAGGGCCCCCAGTCC
3818 BCL7B mut3F	CCTCTCACGGGCACCCTACGACGACACAGCCCTTTGTGGCCGCC
3819 BCL7B mut3R	GGCGGCCACAAAGGGCTGTGTCGTCGTAGGGTGCCCGTGAGAGG
VASP 3'UTR reporter
3808 5Xho VASP	GGAAAGATCGCCGTGTAACTCGAGCACAGGGACCCAGAAGAC
3809 3Not VASP	GAATTCTCTGGCGGCCGCCTGCAGGGGCCCATTTTC
3810 VASP mut1F	CACACCCACACTGCGACGACATTGGCTGGGG
3811 VASP mut1R	CCCCAGCCAATGTCGTCGCAGTGTGGGTGTG
STAT3 3'UTR reporter
3820 5Xho STAT3	GGAAAGATCGCCGTGTAACTCGAGGGAGCTGAGAACGGAAGCTG
3821 3Not STAT3	GAATTCTCTGGCGGCCGCTCTGGAAGTTAAAGTAGA
3822 STAT3 mut1F	CTATAAGGTGGTTTATAACGACGACTCCTGGCCACTGCATTC
3823 STAT3 mut1R	GAATGCAGTGGCCAGGAGTCGTCGTTATAAACCACCTTATAG
3T16 miRNA sensor for miR-16
3620 XhoF 3Tm16	TCGAGCGCCAATATTTACGTGCTGCTAAGTTTTGCGCCAATATTTACGTGCTGCTAAGTTTTGCGCCAATATTTACGTGCTGCTAAT
3621 XbaR 3Tm16	CTAGATTAGCAGCACGTAAATATTGGCGCAAAACTTAGCAGCACGTAAATATTGGCGCAAAACTTAGCAGCACGTAAATATTGGCGC
3TK6-5p miRNA sensor for miR-K6-5p
3854_3TK6-5PPLUSAF	TCGAGCCGATGGATTAGGTGCTGCTGGAGTTTTGCCGATGGATTAGGTGCTGCTGGAGTTTTGCCGATGGATTAGGTGCTGCTGGAT
3855_3TK6-5PPLUSAR	CTAGATCCAGCAGCACCTAATCCATCGGCAAAACTCCAGCAGCACCTAATCCATCGGCAAAACTCCAGCAGCACCTAATCCATCGGC
sgRNAs to deletion miR-15a/16-1 and miR-15b/16-2
1892	caccGTAGCAGCACATAATGGTTTG	15a/16-1 sgRNA1
1893	aaacCAAACCATTATGTGCTGCTAC	15a/16-1 sgRNA1
1894	caccGTGTGCTGCTACTTTACTCCA	15a/16-1 sgRNA2
1895	aaacTGGAGTAAAGTAGCAGCACAC	15a/16-1 sgRNA2
1896	caccGTTAACTGTGCTGCTGAAGTA	15a/16-1 sgRNA3
1897	aaacTACTTCAGCAGCACAGTTAAC	15a/16-1 sgRNA3
1898	caccGTTCAGCAGCACAGTTAATAC	15a/16-1 sgRNA4
1899	aaacGTATTAACTGTGCTGCTGAAC	15a/16-1 sgRNA4
1900	caccGTGTGCTGCTACAGTACTTTA	15a/16-2 sgRNA5
1901	aaacTAAAGTACTGTAGCAGCACAC	15a/16-2 sgRNA5
1902	caccGAGTACTGTAGCAGCACATCA	15a/16-2 sgRNA6
1903	aaacTGATGTGCTGCTACAGTACTC	15a/16-2 sgRNA6
1904	caccGCTGTGCTGCTTTAGTGTGAC	15a/16-2 sgRNA7
1905	aaacGTCACACTAAAGCAGCACAGC	15a/16-2 sgRNA7
1956	caccGCTCTAGCAGCACGTAAATAT	15a/16-2 sgRNA8
1957	aaacATATTTACGTGCTGCTAGAGC	15a/16-2 sgRNA8
PCR primers to screen for miR-15a/16-1 and miR-15b/16-2 KO
1824	GTATGAAGATCAATGTTGAAAG	15a/16-1
1825	TTATTTGAGTTTTGTGTTTCC	15a/16-1
1908	AACTACTGGCAGTTTGTGTGC	15b/16-2
1909	CTTACCAAGCCATGCTGGTAG	15b/16-2
PCR primers to clone pri-miR-16 fragment
1559	AGTTACTCGAGCAAAAATACAAGGATCTGATCTTC
1560	AGTTAGCGGCCGCCAAGATTATCAATAATACTG
dsDNA fragment encompassing miR-122/K6-5p hybrid pri-miRNA
250bp miR-122/K6-5p	CTCGAGGTGGAGCTGACAAGGTTCCCCTATTATCAGTGACAATGGTGGAATGTGGAGGTGAAGTTAACACCTTCGTGGCTACAGAGTTTCCTTAGCAGAGCTGCCAGCAGCACCTAATCCATCGGTGTCTAAACTATCCGATGGATTAAGTGCTGCCCGCAGCTACTGCTAGGCAATCCTTCCCTCGATAAATGTCTTGGCATCGTTTGCTTTGAGCAAGAAGGTTCATCTGATATCAGTCTTCTCAATCTTGTGTGCGGCCGC

### Sheet: Table S4B_Antibodies
Protein	Company	Catalog No	Dilution used
Myb	Cell Signaling	12319S	1:500
PDCD4	Cell Signaling	D29C6	1:1000
STAT3	Cell Signaling	12640s	1:1000
BCL7B	Life Technologies	PA5-71985	1:250
VASP	Cell Signaling	3112S	1:500
CCND3	Cell Signaling	2936S	1:250
BCL2L2 (BCL-W)	Cell Signaling	2724S	1:250
CDC25A	Cell Signaling	3652S	1:250
CCND2	Cell Signaling	D52F9	1:500
GAPDH	Santa Cruz Biotechnologies	sc-47724	1:5000
